# Pyrophosphoproteomics: extensive protein pyrophosphorylation revealed in human cell lines

**DOI:** 10.1101/2022.11.11.516170

**Authors:** Jeremy A. M. Morgan, Arpita Singh, Leonie Kurz, Michal Nadler-Holly, Martin Penkert, Eberhard Krause, Fan Liu, Rashna Bhandari, Dorothea Fiedler

## Abstract

Reversible protein phosphorylation is a central signaling mechanism in eukaryotic cells. While the identification of canonical phosphorylation sites using mass-spectrometry (MS) based proteomics has become routine, annotation of non-canonical phosphorylation has remained a challenge. Here, we report a tailored pyrophosphoproteomics workflow to detect and reliably assign protein pyrophosphorylation in two human cell lines, providing the first direct evidence of endogenous protein pyrophosphorylation. Detection of protein pyrophosphorylation was reproducible, specific and consistent with previous biochemical evidence relating the installation of the modification to inositol pyrophosphates (PP-InsPs). We manually validated 148 pyrophosphosites across 71 human proteins, the most heavily pyrophosphorylated of which were the nucleolar proteins NOLC1 and TCOF1. A predictive workflow based on the MS data set was established to recognize putative pyrophosphorylation sequences, and UBF1, a nucleolar protein incompatible with the proteomics method, was biochemically shown to undergo pyrophosphorylation. When the biosynthesis of PP-InsPs was perturbed in a model cell line, proteins expressed in this background exhibited lower levels of pyrophosphorylation. Disruption of PP-InsP biosynthesis also significantly reduced rDNA transcription, potentially by lowering pyrophosphorylation on regulatory proteins NOLC1, TCOF1, and UBF1. Overall, protein pyrophosphorylation emerges as an archetype of non-canonical phosphorylation, and should be considered in future phosphoproteomic analyses.
