## Supplementary material for "Pyrophosphoproteomics: extensive protein pyrophosphorylation revealed in human cell lines": table S2

### Sheet: comparison
Gene name	Pyrophosphorylated residue	Replicate 1	Replicate 2	Replicate 3
ARID4B	Ser 154	yes
ARID4B	Ser 155	yes
ATAD2	Ser 357	yes
BCLAF1	Ser 146	yes
CANX	Ser 564	yes	yes	yes
CBX5	Ser 12		yes	auto
CHCHD3	Ser 50	auto	auto	yes
CLK1	Ser 341	yes	yes	yes
DEK	Ser 230	yes
DEK	Ser 232	auto		yes
DEK	Ser 251	yes
DEK	Ser301		yes	yes
DEK	Ser303	auto	yes	yes
EIF5B	Ser 183	auto	yes	yes
HDAC2	Ser 424			yes
HDGFL2	Ser 234		yes	yes
HDGFL2	Ser 301	yes	yes	yes
HMGA1	Ser 102			yes
HMGA1	Ser 99			yes
HNRNPA1	Ser 6			yes
HSP90AA1	Ser 263	yes	auto	yes
HSP90AB1	Ser 255	yes	yes	yes
HTATSF1	Ser 579	yes		auto
IWS1	Ser 274		yes
KRI1	Ser 93	yes	auto	auto
KRI1	Ser 95	yes		yes
MAPT	Ser 713	auto	yes	yes
NAGK	Ser 76	yes	yes	yes
NKAP	Ser 210	yes
NKAP	Ser 224	yes
NME1 / NME2	Thr 94	yes		yes
NOLC1	Ser 124	yes	yes	yes
NOLC1	Ser 126	yes		yes
NOLC1	Ser 127	yes		yes
NOLC1	Ser 128	yes
NOLC1	Ser 129	yes
NOLC1	Ser 132	yes
NOLC1	Ser 264	yes	yes	yes
NOLC1	Ser 265	yes
NOLC1	Ser 270	yes	yes	yes
NOLC1	Ser 333	auto	yes	auto
NOLC1	Ser 365	yes	auto	yes
NOLC1	Ser 366	auto	yes	auto
NOLC1	Ser 471			yes
NOLC1	Ser 477		yes
NOLC1	Ser 516		yes
NOLC1	Ser 517	yes	yes	yes
NOLC1	Ser 519	yes	yes	yes
NOLC1	Ser 520	yes	auto
NOLC1	Ser 90	yes	yes	yes
NPM1	Ser 125	yes
NUCKS1	Ser 181		yes	yes
RB1	Ser 811		yes
RBBP6	Ser 1705	yes
SLC16A1	Ser 461	auto	yes	yes
SMARCA4	Ser 1640	auto		yes
SRRM1	Ser 748		auto	yes
SRRM1	Ser 749		yes	yes
SRRM1	Ser 750		yes	yes
SRRM1	Ser 752	yes	yes	yes
SRRM1	Ser 791	yes	yes	yes
SRRM1	Ser 795	yes	yes	yes
SRRM1	Ser 797	yes	yes	yes
SRRM1	Ser 802	yes	auto	yes
SRRM2	Ser 436		yes
SRRM2	Ser 440		yes
SRRT	Ser 361	yes
SRSF5	Ser 231	yes
SRSF6	Ser 297			yes
SRSF6	Ser 299	yes	yes	yes
SUB1	Ser 15	yes	auto
SUB1	Ser 9	yes	yes
TCOF1	Ser 270	yes	yes	yes
TCOF1	Ser 273	yes	yes	yes
TCOF1	Ser 277	yes		yes
TCOF1	Ser 279	yes
TCOF1	Ser 339			yes
TCOF1	Ser 341	yes	auto	yes
TCOF1	Ser 342			yes
TCOF1	Ser 346		yes
TCOF1	Ser 412			yes
TCOF1	Ser 413	yes	yes	yes
TCOF1	Ser 414	yes	yes	yes
TCOF1	Ser 417		yes
TCOF1	Ser 419	yes
TCOF1	Ser 764			yes
TCOF1	Ser 771	yes
TCOF1	Ser 85		yes	yes
TMX1	Ser 247	yes		yes
TOP2A	Ser 1302	yes
WBP11	Ser 279	yes
WBP11	Ser 283	yes
ZRANB2	Ser 153	yes		yes

### Sheet: Rep1_1
Peptide sequence	Residues	Protein name	Pyrophosphorylated position	Gene name	File name	Fractionation (Fr. #)	Scan number	Monoisotopic m/z [Da]	Error (+/- ppm)	Charge state	Retention time min	(-178) loss in top 3 CID signals?	Co-occuring PTMs	Intensity (PD)
SNHIPEEEppSSSSSSDEDEDDRK	22	AT-rich interactive domain-containing protein 4B	Ser 154	ARID4B	HEK_Rep1_1_fr7.raw	7	7293	880.315	0.17	3	34.46	2	no	129000
SNHIPEEESppSSSSDEDEDDRK	22	AT-rich interactive domain-containing protein 4B	Ser 155	ARID4B	HEK_Rep1_1_fr7.raw	7	7188	880.315	0.24	3	34.05	2	no	180000
HAIHppSSDSTSSSSSEDEQHFER	22	ATPase family AAA domain-containing protein 2	Ser 357	ATAD2	HEK_Rep1_1_fr6.raw	6	9322	873.991	1.22	3	31.56	3	no	518000
SSSSRppSSSPYSKSPVSK	17	Bcl-2-associated transcription factor 1	Ser 146	BCLAF1	HEK_Rep1_1_fr2.raw	2	8583	639.938	0.07	3	35.05	1	no	533000
KPKPERPPSSppSSSDSDSDEVDR	22	Hepatoma-derived growth factor-related protein 2	Ser 301	HDGFL2	HEK_Rep1_1_fr6.raw	6	6702	854.684	0.69	3	27.23	2	no	877000
ESEDKPEIEDVGppSDEEEEKKDGDK	24	Heat shock protein HSP 90-beta	Ser 263	HSP90AA1	HEK_Rep1_1_fr7.raw	7	10129	966.043	1.59	3	43.51	3	no	1080000
IEDVGppSDEEDDSGKDKK	17	Heat shock protein HSP 90-beta	Ser 255	HSP90AB1	HEK_Rep1_1_fr7.raw	7	6236	675.924	0.21	3	30.75	2	no	155000
DLDEEGppSEKELHENVLDK	18	HIV Tat-specific factor 1	Ser 579	HTATSF1	HEK_Rep1_1_fr7.raw	7	15469	753.641	1.18	3	58.53	1	no	68000
TAppSSSDSEEDPEALEK	16	Protein KRI1 homolog	Ser 93	KRI1	HEK_Rep1_1_fr9.raw	9	10376	927.832	0.35	2	46.17	2	no	90400
TASSppSDSEEDPEALEK	16	Protein KRI1 homolog	Ser 95	KRI1	HEK_Rep1_1_fr9.raw	9	9704	927.831	1.2	2	43.86	1	no	98600
SLGLSLppSGGDQEDAGR	16	N-acetyl-D-glucosamine kinase	Ser 76	NAGK	HEK_Rep1_1_fr8.raw	8	18189	861.344	1.69	2	70.06	1	no	78100
KYSEDSDSDSDSETDSppSDEDNKR	23	NF-kappa-B-activating protein	Ser 224	NKAP	HEK_Rep1_1_fr8.raw	8	4203	924.316	0.5	3	24.52	2	no	91600
VMLGEppTNPADSKPGTIR	17	Nucleoside diphosphate kinase A (or related enzyme, six options)	Thr 94	NME1	HEK_Rep1_1_fr7.raw	7	13903	54.6202	1.14	654.62	54.51	1	M2-Oxidation	59300
AAAKAppSESSSSEESSDDDDEEDQK	24	Nucleolar and coiled-body phosphoprotein 1	Ser 124	NOLC1	HEK_Rep1_1_fr8.raw	8	4271	892.977	0.96	3	24.96	2	no	393000
AAAKAppSESSSSEESSDDDDEEDQKK	25	Nucleolar and coiled-body phosphoprotein 1	Ser 124	NOLC1	HEK_Rep1_1_fr7.raw	7	3639	935.675	1.52	3	22.03	1	no	182000
AAAKASEppSSSSEESSDDDDEEDQKK	25	Nucleolar and coiled-body phosphoprotein 1	Ser 126	NOLC1	HEK_Rep1_1_fr7.raw	7	3810	935.675	1.84	3	22.57	1	no	552000
ASEppSSSSEESSDDDDEEDQKK	21	Nucleolar and coiled-body phosphoprotein 1	Ser 126	NOLC1	HEK_Rep1_1_fr9.raw	9	3363	821.94	0.51	3	20.38	1	no	46300
AAAKASESSppSSEESSDDDDEEDQKK	25	Nucleolar and coiled-body phosphoprotein 1	Ser 128	NOLC1	HEK_Rep1_1_fr7.raw	7	3495	935.675	1.13	3	21.53	1	no	105000
AATTPTRKppSSSSEDSSSDEEEEQK	24	Nucleolar and coiled-body phosphoprotein 1	Ser 264	NOLC1	HEK_Rep1_1_fr6.raw	6	4349	916.024	1.58	3	22.04	3	no	835000
AATTPTRKSppSSSEDSSSDEEEEQK	24	Nucleolar and coiled-body phosphoprotein 1	Ser 265	NOLC1	HEK_Rep1_1_fr6.raw	6	4159	916.024	1.31	3	21.46	2	no	966000
KKASSSDSEDppSSEEEEEVQGPPAK	24	Nucleolar and coiled-body phosphoprotein 1	Ser 90	NOLC1	HEK_Rep1_1_fr6.raw	6	10582	904.026	0.99	3	33.41	2	no	1500000
ASSSDSEDppSSEEEEEVQGPPAK	22	Nucleolar and coiled-body phosphoprotein 1	Ser 90	NOLC1	HEK_Rep1_1_fr9.raw	9	8383	1227.44	1.39	2	39.11	3	no	140000
AESSNppSSSSDDSSEEEEEKLK	21	Nucleolar and coiled-body phosphoprotein 1	Ser519	NOLC1	HEK_Rep1_1_fr7.raw	7	8200	811.961	1.33	3	37.38	3	no	338000
NQSHSSPSVSPSRSHppSPSGSQTR	23	E3 ubiquitin-protein ligase RBBP6	Ser 1705	RBBP6	HEK_Rep1_1_fr2.raw	2	4932	852.02	0.21	3	24.42	3	no	42300
RVSSSRppSVSGSPEPAAK	17	Serine/arginine repetitive matrix protein 1	Ser 752	SRRM1	HEK_Rep1_1_fr3.raw	3	5776	621.279	0.94	3	30.28	1	no	83900
AKppSPTPSPSPPRNSDQEGGGK	21	Serine/arginine repetitive matrix protein	Ser 791	SRRM1	HEK_Rep1_1_fr5.raw	5	6062	751.989	1.1	3	30.42	3	no	1010000
AKSPTPppSPSPPRNSDQEGGGK	21	Serine/arginine repetitive matrix protein 1	Ser 795	SRRM1	HEK_Rep1_1_fr5.raw	5	6861	751.99	0.36	3	32.47	2	no	303000
AKSPTPSPSPPRNppSDQEGGGK	21	Serine/arginine repetitive matrix protein 1	Ser 802	SRRM1	HEK_Rep1_1_fr6.raw	6	8244	751.989	1.1	3	29.78	2	no	2230000
KHSGDDppSFDEGSVSESESESESGQAEEEKEEAEEALK	37	Serrate RNA effector molecule homolog	Ser 361	SRRT	HEK_Rep1_1_fr7.raw	7	16563	1041.4	3.28	4	61.12	2	Q24-Deamidation	232000
SRppSVSRSPVPEK	12	Serine/arginine-rich splicing factor 5	Ser 231	SRSF5	HEK_Rep1_1_fr3.raw	3	7299	496.891	0.64	3	33.79	1	no	197000
SRSQppSRSNSPLPVPPSK	17	Serine/arginine-rich splicing factor 6	Ser 299	SRSF6	HEK_Rep1_1_fr1.raw	1	20072	611.974	1.47	3	51.95	3	no	188000
ELVppSSSSSGSDSDSEVDKK	19	Activated RNA polymerase II transcriptional coactivator p15 (Fragment)	Ser 9	SUB1	HEK_Rep1_1_fr7.raw	7	9274	701.606	1.07	3	40.87	2	no	209000
AKKPEEEppSESSEEGSESEEEAPAGTR	26	Treacle Protein	Ser 270	TCOF1	HEK_Rep1_1_fr8.raw	8	6745	980.382	0.97	3	34.17	2	no	50800
KPEEEppSESSEEGSESEEEAPAGTR	24	Treacle Protein	Ser 270	TCOF1	HEK_Rep1_1_fr7.raw	7	7442	914.005	1.4	3	34.99	2	no	758000
AKKPEEESESppSEEGSESEEEAPAGTR	26	Treacle Protein	Ser 273	TCOF1	HEK_Rep1_1_fr8.raw	8	6440	980.381	2.28	3	32.93	2	no	26100
KPEEESESSEEGppSESEEEAPAGTR	24	Treacle Protein	Ser 277	TCOF1	HEK_Rep1_1_fr8.raw	8	6696	914.005	1.06	3	33.95	1	no	329000
AKKPEEESESSEEGSEppSEEEAPAGTR	26	Treacle Protein	Ser 279	TCOF1	HEK_Rep1_1_fr7.raw	7	6561	980.383	0.03	3	31.78	2	no	243000
AGKPEEDSEppSSSEESSDSEEETPAAK	26	Treacle Protein	Ser 341	TCOF1	HEK_Rep1_1_fr7.raw	7	6912	958.018	2.09	3	33.03	2	no	166000
REEDSQSppSSEESDSEEEAPAQAKPSGK	27	Treacle Protein	Ser 413	TCOF1	HEK_Rep1_1_fr6.raw	6	7863	1018.73	1.4	3	29.18	2	no	1270000
REEDSQSSSEESDppSEEEAPAQAKPSGK	27	Treacle Protein	Ser 419	TCOF1	HEK_Rep1_1_fr6.raw	6	6911	1018.73	1.4	3	27.6	1	no	344000
AEKQEDSESSEEESDppSEEAAASPAQVK	27	Treacle Protein	Ser 771	TCOF1	HEK_Rep1_1_fr8.raw	8	8360	1009.72	2.33	3	39.68	1	no	72500
KVEEEQEADEEDVppSEEEAESK	21	Thioredoxin-related transmembrane protein 1	Ser 247	TMX1	HEK_Rep1_1_fr9.raw	9	8106	866.658	1.86	3	38.08	1	no	56600
NPWSDSESDRppSSDESNFDVPPR	22	DNA topoisomerase 2-alpha	Ser 1302	TOP2A	HEK_Rep1_1_fr8.raw	8	17810	895.003	1.66	3	68.8	1	no	104000
HDDSTDDSDTDKppSDGESDGDEFVHR	25	WW domain-binding protein 11	Ser 279	WBP11	HEK_Rep1_1_fr8.raw	8	9015	981.002	1.36	3	41.78	2	no	171000
EVEDKEppSEGEEEDEDEDLSK	20	Zinc finger Ran-binding domain-containing protein 2	Ser 153	ZRANB2	HEK_Rep1_1_fr11.raw	11	8405	833.96	1.1	3	37.39	3	no	55100

### Sheet: Rep1_2
Peptide sequence	Residues	Protein name	Pyrophosphorylated position	Gene name	File name	Fractionation (Fr. #)	Scan number	Monoisotopic m/z [Da]	Error (+/- ppm)	Charge state	Retention time min	(-178) loss in top 3 CID signals?	Co-occuring PTMs	Intensity (PD)
IEDVGppSDEEDDSGK	14	Heat shock protein HSP 90-beta	Ser 255	HSP90AB1	HEK_Rep1_2_fr12.raw	12	7338	827.774	0.02	2	35.39	1	no	53600
AKppSPTPSPSPPRNSDQEGGGK	21	Serine/arginine repetitive matrix protein 1	Ser 791	SRRM1	HEK_Rep1_2_fr5.raw	5	6202	751.989	0.7	3	30.28	2	no	643000
QKSDAEEDGGTVppSQEEEDRKPK	22	Calnexin	Ser 564	CANX	HEK_Rep1_2_fr6.raw	6	8936	869.015	0.73	3	31.66	10	Q1-Gln->pyro-Glu	1040000
VVDFGSATYDDEHHSTLVppSTR	21	Dual specifity protein kinase CLK1	Ser 341	CLK1	HEK_Rep1_2_fr6.raw	6	32807	832.675	0.11	3	63.4	1	no	1280000
AATTPTRKppSSSSEDSSSDEEEEQK	24	Nucleolar and coiled-body phosphoprotein 1	Ser 264	NOLC1	HEK_Rep1_2_fr6.raw	6	4721	916.023	2.45	3	23.42	3	no	992000
AATTPTRKSSSSEDppSSSDEEEEQK	24	Nucleolar and coiled-body phosphoprotein 1	Ser 270	NOLC1	HEK_Rep1_2_fr6.raw	6	4231	916.024	1.51	3	22.12	2	no	821000
KAAESSSDppSSDSDSSEDDEAPSKPAGTTK	29	Nucleolar and coiled-body phosphoprotein 1	Ser 365	NOLC1	HEK_Rep1_2_fr6.raw	6	6260	1016.06	1.6	3	27.19	2	no	1920000
GKAESppSNSSSSDDSSEEEEEKLK	23	Nucleolar and coiled-body phosphoprotein 1	Ser 517	NOLC1	HEK_Rep1_2_fr6.raw	6	9203	873.665	2.18	3	32.1	3	no	178000
GKAESSNSppSSSDDSSEEEEEKLK	23	Nucleolar and coiled-body phosphoprotein 1	Ser 520	NOLC1	HEK_Rep1_2_fr6.raw	6	8969	873.666	1.48	3	31.72	2	no	1030000
AKSPTPSPSPPRNppSDQEGGGK	21	Serine/arginine repetitive matrix protein 1	Ser 802	SRRM1	HEK_Rep1_2_fr6.raw	6	8456	751.988	1.59	3	30.88	2	no	1178000
SKELVSSSSSGppSDSDSEVDKK	21	Activated RNA polymerase II transcriptional coactivator p15 (Fragment)	Ser 15	SUB1	HEK_Rep1_2_fr6.raw	6	9767	773.315	1.07	3	32.92	2	no	4980000
CPEILSDEppSSSDEDEKK	17	Protein DEK	Ser 230	DEK	HEK_Rep1_2_fr7.raw	7	11915	709.929	0.05	3	47.03	1	C1 Carbamidomethyl	170000
NKEESSDDEDKEppSEEEPPK	19	Protein DEK	Ser 251	DEK	HEK_Rep1_2_fr7.raw	7	4889	794.291	0.25	3	26.49	2	no	103000
ESEDKPEIEDVGppSDEEEEKKDGDK	24	Heat shock protein HSP 90-beta	Ser 263	HSP90AA1	HEK_Rep1_2_fr7.raw	7	9926	966.043	1.34	3	42.12	4	no	674000
IEDVGppSDEEDDSGKDKK	17	Heat shock protein HSP 90-beta	Ser 255	HSP90AB1	HEK_Rep1_2_fr7.raw	7	6171	675.924	0.12	3	30.2	2	no	920000
AAAKASESSSppSEESSDDDDEEDQKK	25	Nucleolar and coiled-body phosphoprotein 1	Ser 129	NOLC1	HEK_Rep1_2_fr7.raw	7	3302	935.674	2.43	3	20.53	2	no	39300
AESppSNSSSSDDSSEEEEEKLK	21	Nucleolar and coiled-body phosphoprotein 1	Ser 517	NOLC1	HEK_Rep1_2_fr7.raw	7	7957	811.961	1.18	3	35.92	2	no	473000
AAAKASEppSSSSEESSDDDDEEDQKK	25	Nucleolar and coiled-body phosphoprotein 1	Ser126	NOLC1	HEK_Rep1_2_fr7.raw	7	3562	935.675	1.71	3	21.85	1	no	284000
AAAKASESppSSSEESSDDDDEEDQKK	25	Nucleolar and coiled-body phosphoprotein 1	Ser127	NOLC1	HEK_Rep1_2_fr7.raw	7	3396	935.675	1.48	3	21.06	1	no	155000
CGSGPVHISGQHLVAVEEDAEppSEDEEEEDVK	31	Nucleophosmin	Ser125	NPM1	HEK_Rep1_2_fr7.raw	7	19083	1180.8	3.05	3	65.37	2	no	90200
ELVppSSSSSGSDSDSEVDKK	19	Activated RNA polymerase II transcriptional coactivator p15 (Fragment)	Ser 9	SUB1	HEK_Rep1_2_fr7.raw	7	9129	701.606	0.2	3	39.69	2	no	287000
EEDSQSSppSEESDSEEEAPAQAKPSGK	26	Treacle Protein	Ser 414	TCOF1	HEK_Rep1_2_fr7.raw	7	6839	966.694	1.53	3	32.5	2	no	350000
SLGLSLppSGGDQEDAGR	16	N-acetyl-D-glucosamine kinase	Ser 76	NAGK	HEK_Rep1_2_fr8.raw	8	17790	861.341	1.57	2	69.1	1	no	256000
KYppSEDSDSDSDSETDSSDEDNKR	23	NF-kappa-B-activating protein	Ser 210	NKAP	HEK_Rep1_2_fr8.raw	8	2544	924.318	0.95	3	25.31	1	no	44300
AAAKAppSESSSSEESSDDDDEEDQK	24	Nucleolar and coiled-body phosphoprotein 1	Ser 124	NOLC1	HEK_Rep1_2_fr8.raw	8	4159	892.977	1.57	3	23.92	2	no	409000
AEKQEDSESSEEESDppSEEAAASPAQVK	27	Treacle Protein	Ser 771	TCOF1	HEK_Rep1_2_fr8.raw	8	8221	1009.72	4.45	3	38.4	1	no	31200
HDDSTDDSDTDKSDGEppSDGDEFVHR	25	WW domain-binding protein 11	Ser 283	WBP11	HEK_Rep1_2_fr8.raw	8	8940	981.003	0.73	3	40.64	2	no	161000
IEDVGppSDEEDDSGKDK	16	Heat shock protein HSP 90-beta	Ser 255	HSP90AB1	HEK_Rep1_2_fr9.raw	9	6778	949.334	1.28	2	35.8	2	no	67700
ASEppSSSSEESSDDDDEEDQKK	21	Nucleolar and coiled-body phosphoprotein 1	Ser 126	NOLC1	HEK_Rep1_2_fr9.raw	9	3764	821.94	0.59	3	22.91	1	no	41100
AAAKASESSSSEEppSSDDDDEEDQK	24	Nucleolar and coiled-body phosphoprotein 1	Ser 132	NOLC1	HEK_Rep1_2_fr9.raw	9	3957	892.977	0.82	3	23.94	3	no	161000

### Sheet: Rep2_1
Peptide sequence	Residues	Protein name	Pyrophosphorylated position	Gene name	File name	Fractionation (Fr. #)	Scan number	Monoisotopic m/z [Da]	Error (+/- ppm)	Charge state	Retention time min	(-178) loss in top 3 CID signals?	Co-occuring PTMs	Intensity (PD)
SRSQppSRSNSPLPVPPSK	17	Serine/arginine-rich splicing factor 6	Ser 299	SRSF6	HEK_Rep2_1_fr1.raw	1	14287	661.973	-0.1	3	48.46	2	no	77800
TADSppSSSEDEEEYVVEK	17	Chromobox protein homolog 5	Ser 12	CBX5	HEK_Rep2_1_fr10.raw	10	12099	1032.37	2.25	2	45.04	2	no	84000
ATVTPppSPVKGK	11	Nuclear ubiquitous casein and cyclin-dependent kinase substrate 1	Ser 181	NUCKS1	HEK_Rep2_1_fr2.raw	2	7419	622.787	-1.25	2	30.19	3	no	171000
RVSppSSRSVSGSPEPAAK	17	Serine/arginine repetitive matrix protein 1	Ser 749	SRRM1	HEK_Rep2_1_fr2.raw	2	5310	621.278	-0.44	3	25	2	no	40300
RVSSSRppSVSGSPEPAAK	17	Serine/arginine repetitive matrix protein 1	Ser 752	SRRM1	HEK_Rep2_1_fr2.raw	2	4835	621.277	-1.43	3	23.76	1	no	80700
AKppSPTPSPSPPR	12	Serine/arginine repetitive matrix protein 1	Ser 791	SRRM1	HEK_Rep2_1_fr2.raw	2	6280	691.298	-1.71	2	27.46	3	no	132000
AKppSPTPSPSPPRNSDQEGGGK	21	Serine/arginine repetitive matrix protein 1	Ser 791	SRRM1	HEK_Rep2_1_fr4.raw	4	4695	751.988	-1.43	3	24.84	2	no	179000
IPGGNIYISPLKppSPYK	16	Retinoblastoma-associated protein	Ser 811	RB1	HEK_Rep2_1_fr5.raw	5	26000	953.956	-2.53	2	77.6	2	no	46000
AKSPTPppSPSPPRNSDQEGGGK	21	Serine/arginine repetitive matrix protein 1	Ser 795	SRRM1	HEK_Rep2_1_fr5.raw	5	5300	751.987	-3.38	3	27.15	2	no	167000
AKSPTPSPppSPPRNSDQEGGGK	21	Serine/arginine repetitive matrix protein 1	Ser 797	SRRM1	HEK_Rep2_1_fr5.raw	5	5542	751.988	-2.4	3	27.96	2	no	292000
HASppSSPESPKPAPAPGSHR	19	Serine/arginine repetitive matrix protein 2	Ser 436	SRRM2	HEK_Rep2_1_fr5.raw	5	4425	686.291	-1.76	3	24.39	no	no	33700
HASSSPEppSPKPAPAPGSHR	19	Serine/arginine repetitive matrix protein 2	Ser 440	SRRM2	HEK_Rep2_1_fr5.raw	5	4365	686.291	-2.03	3	24.11	2	no	59100
VVDFGSATYDDEHHSTLVppSTR	21	Dual specifity protein kinase CLK1	Ser 341	CLK1	HEK_Rep2_1_fr6.raw	6	30142	832.674	-1.58	3	60.43	1	no	895000
GKAESppSNSSSSDDSSEEEEEKLK	23	Nucleolar and coiled-body phosphoprotein 1	Ser 517	NOLC1	HEK_Rep2_1_fr6.raw	6	7716	873.664	-3.02	3	27.66	1	no	859000
KEppSKEEETSIDVAGKPNEVTK	21	Monocarboxylate transporter 1	Ser 461	SLC16A1	HEK_Rep2_1_fr6.raw	6	15890	826.704	-2.49	3	40.26	2	no	145900
SKELVppSSSSSGSDSDSEVDKK	21	Activated RNA polymerase II transcriptional coactivator p15	Ser 9	SUB1	HEK_Rep2_1_fr6.raw	6	9962	773.321	6.83	3	31.49	2	no	1090000
REEDSQSSSEEppSDSEEEAPAQAKPSGK	27	Treacle Protein	Ser 417	TCOF1	HEK_Rep2_1_fr6.raw	6	6164	1019.06	4.41	3	24.91	3	Q6-Deamidated	192000
KAAESSSDSppSDSDSSEDDEAPSKPAGTTK	29	Nucleolar and coiled-body phosphoprotein 1	Ser 366	NOLC1	HEK_Rep2_1_fr7.raw	7	4607	1016.05	-2.2	3	22.55	3	no	184000
GKAEppSSNSSSSDDSSEEEEEKLK	23	Nucleolar and coiled-body phosphoprotein 1	Ser 516	NOLC1	HEK_Rep2_1_fr7.raw	7	6223	873.666	-1.55	3	27.73	2	no	35500
GKAESSNppSSSSDDSSEEEEEKLK	23	Nucleolar and coiled-body phosphoprotein 1	Ser 519	NOLC1	HEK_Rep2_1_fr7.raw	7	6112	873.666	-1.76	3	27.4	2	no	135000
QKSDAEEDGGTVppSQEEEDRKPK	22	Calnexin	Ser 564	CANX	HEK_Rep2_1_fr7.raw	7	5998	869.014	-1.73	3	27.07	2	Q1-Gln->pyro-Glu	145000
KEppSESEDSSDDEPLIK	16	Protein DEK	Ser 301	DEK	HEK_Rep2_1_fr7.raw	7	13443	984.372	-1.92	2	45.92	2	no	963000
KESEppSEDSSDDEPLIK	16	Protein DEK	Ser 303	DEK	HEK_Rep2_1_fr7.raw	7	12956	984.371	-3.03	2	44.7	2	no	331000
KPKPERPPSSSppSSDSDSDEVDR	22	Hepatoma-derived growth factor-related protein 2	Ser 302	HDGFL2	HEK_Rep2_1_fr7.raw	7	5019	854.682	-2.69	3	23.83	3	no	47600
IEDVGppSDEEDDSGKDKK	17	Heat shock protein HSP 90-beta	Ser 255	HSP90AB1	HEK_Rep2_1_fr7.raw	7	5364	675.923	-2.1	3	24.97	2	no	149000
AATTPTRKppSSSSEDSSSDEEEEQK	24	Nucleolar and coiled-body phosphoprotein 1	Ser 264	NOLC1	HEK_Rep2_1_fr7.raw	7	3654	916.024	-1.71	3	19.4	2	no	54300
AATTPTRKSSSSEDppSSSDEEEEQK	24	Nucleolar and coiled-body phosphoprotein 1	Ser 270	NOLC1	HEK_Rep2_1_fr7.raw	7	3442	916.023	-2.31	3	18.59	2	no	70600
AKKPEEEppSESSEEGSESEEEAPAGTR	26	Treacle Protein	Ser 270	TCOF1	HEK_Rep2_1_fr7.raw	7	5855	980.384	0.59	3	26.67	2	no	80800
REEDSQSSppSEESDSEEEAPAQAKPSGK	27	Treacle Protein	Ser 414	TCOF1	HEK_Rep2_1_fr7.raw	7	5478	1018.73	-2.24	3	25.41	2	no	55800
IppSDSESEDPPR	11	Protein IWS1 homolog	Ser 274	IWS1	HEK_Rep2_1_fr8.raw	8	6125	696.24	-2.1	2	27.5	2	no	59700
SLGLSLppSGGDQEDAGR	16	N-acetyl-D-glucosamine kinase	Ser 76	NAGK	HEK_Rep2_1_fr8.raw	8	19551	861.342	-1.21	2	63.59	1	no	102000
AAAKAppSESSSSEESSDDDDEEDQK	24	Nucleolar and coiled-body phosphoprotein 1	Ser 124	NOLC1	HEK_Rep2_1_fr8.raw	8	3579	892.976	-1.71	3	18.99	2	no	79700
AATTPTRKSSSSEDppSSSDEEEEQK	24	Nucleolar and coiled-body phosphoprotein 1	Ser 270	NOLC1	HEK_Rep2_1_fr8.raw	8	3465	916.024	-1.31	3	18.42	2	no	41000
AKKPEEESESppSEEGSESEEEAPAGTR	26	Treacle Protein	Ser 273	TCOF1	HEK_Rep2_1_fr8.raw	8	5547	980.382	-1.34	3	25.75	2	no	54320
IEDVGppSDEEDDSGKDK	16	Heat shock protein HSP 90-beta	Ser 255	HSP90AB1	HEK_Rep2_1_fr9.raw	9	6276	949.334	-1.02	2	26.79	2	no	98400
REEDSQSppSSEESDSEEEAPAQAKPSGK	27	Treacle Protein	Ser 413	TCOF1	HEK_Rep2_1_fr9.raw	9	5663	1018.73	-1.52	3	24.49	2	no	53000

### Sheet: Rep2_2
Peptide sequence	Residues	Protein name	Pyrophosphorylated position	Gene name	File name	Fractionation (Fr. #)	Scan number	Monoisotopic m/z [Da]	Error (+/- ppm)	Charge state	Retention time min	(-178) loss in top 3 CID signals?	Co-occuring PTMs	Intensity (PD)
RVSSppSRSVSGSPEPAAK	17	Serine/arginine repetitive matrix protein 1	Ser 750	SRRM1	HEK_Rep2_2_fr1.raw	1	6202	621.277	-2.02	3	26.68	1	no	61200
SRSQppSRSNSPLPVPPSK	17	Serine/arginine-rich splicing factor 6	Ser 299	SRSF6	HEK_Rep2_2_fr1.raw	1	15785	661.972	-1.02	3	47.52	2	no	123000
TADSppSSSEDEEEYVVEK	17	Chromobox protein homolog 5	Ser 12	CBX5	HEK_Rep2_2_fr10.raw	10	12056	1032.36	-2.6	2	43.26	2	no	69800
KKASSSDSEDppSSEEEEEVQGPPAK	24	Nucleolar and coiled-body phosphoprotein 1	Ser 90	NOLC1	HEK_Rep2_2_fr11.raw	11	7540	904.358	4.28	3	27.83	2	Q19-Deamidated	178000
RVSppSSRSVSGSPEPAAK	17	Serine/arginine repetitive matrix protein 1	Ser 749	SRRM1	HEK_Rep2_2_fr2.raw	2	5984	621.277	-2.31	3	26.31	2	no	110000
ATVTPppSPVKGK	11	Nuclear ubiquitous casein and cyclin-dependent kinase substrate 1	Ser 181	NUCKS1	HEK_Rep2_2_fr2.raw	2	8014	622.787	-1.55	2	31.06	3	no	239000
AKppSPTPSPSPPR	12	Serine/arginine repetitive matrix protein 1	Ser 791	SRRM1	HEK_Rep2_2_fr2.raw	2	6513	691.298	-1.62	2	27.56	3	no	120000
AKppSPTPSPSPPRNSDQEGGGK	21	Serine/arginine repetitive matrix protein 1	Ser 791	SRRM1	HEK_Rep2_2_fr4.raw	4	4587	751.988	-2.08	3	23.8	2	no	235000
AKSPTPppSPSPPRNSDQEGGGK	21	Serine/arginine repetitive matrix protein 1	Ser 795	SRRM1	HEK_Rep2_2_fr5.raw	5	5350	751.988	-2.32	3	26.46	3	no	169000
AKSPTPSPppSPPRNSDQEGGGK	21	Serine/arginine repetitive matrix protein 1	Ser 797	SRRM1	HEK_Rep2_2_fr5.raw	5	5635	751.988	-1.92	3	27.31	2	no	405000
HASppSSPESPKPAPAPGSHR	19	Serine/arginine repetitive matrix protein 2	Ser 436	SRRM2	HEK_Rep2_2_fr5.raw	5	4439	686.292	-1.76	3	23.75	2	no	47700
HASSSPEppSPKPAPAPGSHR	19	Serine/arginine repetitive matrix protein 2	Ser 440	SRRM2	HEK_Rep2_2_fr5.raw	5	4378	686.291	-2.12	3	23.5	2	no	60000
AATTPTRKppSSSSEDSSSDEEEEQK	24	Nucleolar and coiled-body phosphoprotein 1	Ser 264	NOLC1	HEK_Rep2_2_fr6.raw	6	4117	916.358	4.68	3	20.26	3	Q23-Deamidated	183000
GKAESppSNSSSSDDSSEEEEEKLK	23	Nucleolar and coiled-body phosphoprotein 1	Ser 517	NOLC1	HEK_Rep2_2_fr6.raw	6	7707	873.664	-3.65	3	27.29	2	no	1213000
KAAESSSDSppSDSDSSEDDEAPSKPAGTTK	29	Nucleolar and coiled-body phosphoprotein 1	Ser 366	NOLC1	HEK_Rep2_2_fr6.raw	6	5042	1016.05	-2.56	3	22.55	1	no	2720000
KAPSASDppSDSKADSDGAKPEPVAMAR	26	Hepatoma-derived growth factor-related protein 2	Ser 234	HDGFL2	HEK_Rep2_2_fr6.raw	6	8110	922.055	-1.03	3	27.96	2	M24-Oxidation	480000
KEppSKEEETSIDVAGKPNEVTK	21	Monocarboxylate transporter 1	Ser 461	SLC16A1	HEK_Rep2_2_fr6.raw	6	15970	826.705	-1.68	3	39.75	2	no	1649000
QQPVESSEDSSDESDSSppSEEEKKPPTK	27	Nucleolar and coiled-body phosphoprotein 1	Ser 333	NOLC1	HEK_Rep2_2_fr6.raw	6	6681	1042.74	-2.41	3	25.64	2	no	1680000
TDHGAEIVYKppSPVVSGDTSPR	21	Microtubule-associated protein tau	Ser 713	MAPT	HEK_Rep2_2_fr6.raw	6	23963	792.348	-1.35	3	50.78	3	no	1039000
VVDFGSATYDDEHHSTLVppSTR	21	Dual specifity protein kinase CLK1	Ser 341	CLK1	HEK_Rep2_2_fr6.raw	6	30026	832.674	-1.38	3	59.55	1	no	417000
AATTPTRKppSSSSEDSSSDEEEEQK	24	Nucleolar and coiled-body phosphoprotein 1	Ser 264	NOLC1	HEK_Rep2_2_fr7.raw	7	3754	916.024	-1.58	3	18.76	3	no	64900
AGKPEEDSESSSEEppSSDSEEETPAAK	26	Treacle Protein	Ser 346	TCOF1	HEK_Rep2_2_fr7.raw	7	5271	958.018	-2.02	3	23.28	3	no	605000
GKAESSNppSSSSDDSSEEEEEKLK	23	Nucleolar and coiled-body phosphoprotein 1	Ser 519	NOLC1	HEK_Rep2_2_fr7.raw	7	6243	873.666	-1.55	3	26.14	2	no	93300
KKASSSDSEDppSSEEEEEVQGPPAK	24	Nucleolar and coiled-body phosphoprotein 1	Ser 90	NOLC1	HEK_Rep2_2_fr7.raw	7	6800	904.025	-1.8	3	27.69	2	no	56000
QAPQGSRDSSSDSDSSppSSEEEEEKTSK	27	Nucleolar and coiled-body phosphoprotein 1	Ser 477	NOLC1	HEK_Rep2_2_fr7.raw	7	4410	1006.37	-1.07	3	20.69	3	no	54300
QKSDAEEDGGTVppSQEEEDRKPK	22	Calnexin	Ser 564	CANX	HEK_Rep2_2_fr7.raw	7	6031	869.014	-2.35	3	25.54	2	Q1-Gln->pyro-Glu	193000
AAAKAppSESSSSEESSDDDDEEDQK	24	Nucleolar and coiled-body phosphoprotein 1	Ser 124	NOLC1	HEK_Rep2_2_fr8.raw	8	3675	892.977	-1.02	3	18.52	2	no	89900
IppSDSESEDPPR	11	Protein IWS1 homolog	Ser 274	IWS1	HEK_Rep2_2_fr8.raw	8	6292	696.241	-1.84	2	27.7	2	no	53800
KEppSESEDSSDDEPLIK	16	Protein DEK	Ser 301	DEK	HEK_Rep2_2_fr8.raw	8	12615	984.372	-2.23	2	44.92	2	no	263000
KESEppSEDSSDDEPLIK	16	Protein DEK	Ser 303	DEK	HEK_Rep2_2_fr8.raw	8	12164	984.372	-2.41	2	43.68	2	no	288000
REEDSQSppSSEESDSEEEAPAQAKPSGK	27	Treacle Protein	Ser 413	TCOF1	HEK_Rep2_2_fr8.raw	8	5527	1018.73	-0.98	3	24.59	2	no	66700
SLGLSLppSGGDQEDAGR	16	N-acetyl-D-glucosamine kinase	Ser 76	NAGK	HEK_Rep2_2_fr8.raw	8	19929	861.34	-3.34	2	63.83	1	no	323000
IEDVGppSDEEDDSGKDK	16	Heat shock protein HSP 90-beta	Ser 255	HSP90AB1	HEK_Rep2_2_fr8.raw	9	6183	949.334	-1.34	2	25.12	2	no	114000
INSppSGESGDESDEFLQSR	18	Eukaryotic translation initiation factor 5B	Ser 183	EIF5B	HEK_Rep2_2_fr9.raw	9	16147	1058.89	-1.7	2	53.11	1	no	65900
VSDPISTppSESSEEEEEAEAETAK	23	Treacle Protein	Ser 85	TCOF1	HEK_Rep2_2_fr9.raw	9	16811	1307.49	-2.55	2	43.4	3	no	91700

### Sheet: Rep3_1
Peptide sequence	Residues	Protein name	Pyrophosphorylated position	Gene name	File name	Fractionation (Fr. #)	Scan number	Monoisotopic m/z [Da]	Error (+/- ppm)	Charge state	Retention time min	(-178) loss in top 3 CID signals?	Co-occuring PTMs	Intensity (PD)
RVppSSSRSVSGSPEPAAK	17	Serine/arginine repetitive matrix protein 1	Ser 748	SRRM1	HEK_Rep3_1_fr1.raw	1	6450	621.279	0.94	3	28.77	1	Q19-Deamidated	61800
EVEDKEppSEGEEEDEDEDLSK	20	Zinc finger Ran-binding domain-containing protein 2	Ser 153	ZRANB2	HEK_Rep3_1_fr10.raw	10	8418	833.961	0.015	3	33.41	1	no	81900
IEDVGppSDEEDDSGK	14	Heat shock protein HSP 90-beta	Ser 255	HSP90AB1	HEK_Rep3_1_fr12.raw	12	8687	827.774	0.06	2	32.1	1	no	61000
AKppSPTPSPSPPRNSDQEGGGK	21	Serine/arginine repetitive matrix protein 1	Ser 791	SRRM1	HEK_Rep3_1_fr4.raw	4	5033	751.99	0.36	3	26.57	2	no	95600
AKSPTPppSPSPPRNSDQEGGGK	21	Serine/arginine repetitive matrix protein 1	Ser 795	SRRM1	HEK_Rep3_1_fr4.raw	5	5752	751.99	0.19	3	28.97	3	no	51100
AKSPTPSPppSPPRNSDQEGGGK	21	Serine/arginine repetitive matrix protein 1	Ser 797	SRRM1	HEK_Rep3_1_fr5.raw	5	6346	751.988	-1.35	3	30.81	2	no	78800
SEppSPKEPEQLRK	12	Heterogeneous nuclear ribonucleoprotein A1	Ser 6	HNRNPA1	HEK_Rep3_1_fr6.raw	6	8882	529.901	3.89	3	30.34	3	no	2130000
KEppSKEEETSIDVAGKPNEVTK	21	Monocarboxylate transporter 1	Ser 461	SLC16A1	HEK_Rep3_1_fr6.raw	6	16368	826.706	-0.49	3	49.3	2	no	1860000
REEDSQppSSSEESDSEEEAPAQAKPSGK	27	Treacle Protein	Ser 412	TCOF1	HEK_Rep3_1_fr6.raw	6	6923	1018.73	-0.86	3	27.38	1	no	485000
QKSDAEEDGGTVppSQEEEDRKPK	22	Calnexin	Ser 564	CANX	HEK_Rep3_1_fr7.raw	7	6418	869.016	-0.31	3	28.75	2	M24-Oxidation	217000
YppSGAYGASVSDEELK	15	MICOS complex subunit MIC19	Ser 50	CHCHD3	HEK_Rep3_1_fr7.raw	7	18322	868.329	-0.07	2	54.71	1	no	364000
KEppSESEDSSDDEPLIK	16	Protein DEK	Ser 301	DEK	HEK_Rep3_1_fr7.raw	7	14332	984.374	-0.24	2	46.54	2	Q1-Gln->pyro-Glu	657000
AAAKAppSESSSSEESSDDDDEEDQKK	25	Nucleolar and coiled-body phosphoprotein 1	Ser 124	NOLC1	HEK_Rep3_1_fr7.raw	7	3470	935.676	-0.34	3	19.53	2	no	38400
AAAKASEppSSSSEESSDDDDEEDQKK	25	Nucleolar and coiled-body phosphoprotein 1	Ser 126	NOLC1	HEK_Rep3_1_fr7.raw	7	3554	935.677	0.51	3	19.81	1	no	65800
AATTPTRKppSSSSEDSSSDEEEEQK	24	Nucleolar and coiled-body phosphoprotein 1	Ser 264	NOLC1	HEK_Rep3_1_fr7.raw	7	3942	916.025	-0.71	3	21.31	2	Q23-Deamidated	122000
QAPQGSRDSSppSDSDSSSSEEEEEK	24	Nucleolar and coiled-body phosphoprotein 1	Ser 471	NOLC1	HEK_Rep3_1_fr7.raw	7	3743	906.657	-0.74	3	20.59	2	no	92900
GKAESppSNSSSSDDSSEEEEEKLK	23	Nucleolar and coiled-body phosphoprotein 1	Ser 517	NOLC1	HEK_Rep3_1_fr7.raw	7	6732	873.667	0.06	3	29.57	3	no	119000
AKKPEEESESppSEEGSESEEEAPAGTR	26	Treacle Protein	Ser 273	TCOF1	HEK_Rep3_1_fr7.raw	7	6172	980.383	-0.28	3	28.11	2	no	132000
QKSDAEEDGGTVppSQEEEDR	19	Calnexin	Ser 564	CANX	HEK_Rep3_1_fr8.raw	8	5617	756.944	-0.64	3	25.87	1	no	48400
KESEppSEDSSDDEPLIK	16	Protein DEK	Ser 303	DEK	HEK_Rep3_1_fr8.raw	8	12342	984.374	0.38	2	45.15	2	no	132000
IEDVGppSDEEDDSGKDKK	17	Heat shock protein HSP 90-beta	Ser 255	HSP90AB1	HEK_Rep3_1_fr8.raw	8	5581	675.924	0.25	3	25.67	2	Q1-Gln->pyro-Glu	112000
SLGLSLppSGGDQEDAGR	16	N-acetyl-D-glucosamine kinase	Ser 76	NAGK	HEK_Rep3_1_fr8.raw	6	19406	861.342	-0.36	2	63.76	1	no	172000
AATTPTRKSSSSEDppSSSDEEEEQK	24	Nucleolar and coiled-body phosphoprotein 1	Ser 270	NOLC1	HEK_Rep3_1_fr8.raw	8	3679	916.024	-1.51	3	19.66	2	no	53400
AGKPEEDppSESSSEESSDSEEETPAAK	26	Treacle Protein	Ser 339	TCOF1	HEK_Rep3_1_fr8.raw	8	5756	958.021	0.85	3	26.41	1	no	153300
AGKPEEDSESppSSEESSDSEEETPAAK	26	Treacle Protein	Ser 342	TCOF1	HEK_Rep3_1_fr8.raw	8	5668	958.02	-0.11	3	26.08	2	no	266000
INSppSGESGDESDEFLQSR	18	Eukaryotic translation initiation factor 5B	Ser 183	EIF5B	HEK_Rep3_1_fr9.raw	9	16106	1058.89	-0.66	2	53.1	3	no	194000
KLEKEEEEGIppSQESSEEEQ	19	High mobility group protein HMG-I/HMG-Y	Ser 99	HMGA1	HEK_Rep3_1_fr9.raw	9	8644	799.648	0.74	3	33.61	2	no	71500
TASSppSDSEEDPEALEK	16	Protein KRI1 homolog	Ser 95	KRI1	HEK_Rep3_1_fr9.raw	9	10659	927.83	-1.86	2	38.89	2	no	61600
REEDSQSppSSEESDSEEEAPAQAKPSGK	27	Treacle Protein	Ser 413	TCOF1	HEK_Rep3_1_fr9.raw	9	6270	1018.73	-0.38	3	26.49	2	no	57000
VSDPISTppSESSEEEEEAEAETAK	23	Treacle Protein	Ser 85	TCOF1	HEK_Rep3_1_fr9.raw	9	15785	1307.5	0.81	2	52.18	1	no	161000

### Sheet: Rep3_2
Peptide sequence	Residues	Protein name	Pyrophosphorylated position	Gene name	File name	Fractionation (Fr. #)	Scan number	Monoisotopic m/z [Da]	Error (+/- ppm)	Charge state	Retention time min	(-178) loss in top 3 CID signals?	Co-occuring PTMs	Intensity (PD)
ppSRSQSRSNSPLPVPPSK	17	Serine/arginine-rich splicing factor 6	Ser 295	SRSF6	HEK_Rep3_2_fr1.raw	1	15343	661.974	1.38	3	48.66	3	no	122000
RVppSSSRSVSGSPEPAAK	17	Serine/arginine repetitive matrix protein 1	Ser 748	SRRM1	HEK_Rep3_2_fr1.raw	1	5931	621.279	0.54	3	27.29	2	no	128000
RVSppSSRSVSGSPEPAAK	17	Serine/arginine repetitive matrix protein 1	Ser 749	SRRM1	HEK_Rep3_2_fr1.raw	1	5811	621.279	0.74	3	26.96	1	no	47200
SRSQppSRSNSPLPVPPSK	17	Serine/arginine-rich splicing factor 6	Ser 299	SRSF6	HEK_Rep3_2_fr1.raw	1	15113	661.975	2.21	3	48.13	2	no	247000
AKPVVSDDDSEEEQEEDRppSGSGSEED	26	Transcription activator BRG1	Ser 1640	SMARCA4	HEK_Rep3_2_fr10.raw	10	7721	995.695	0.65	3	31.43	2	no	84100
EVEDKEppSEGEEEDEDEDLSK	20	Zinc finger Ran-binding domain-containing protein 2	Ser 153	ZRANB2	HEK_Rep3_2_fr10.raw	10	8622	833.962	0.51	3	34.37	3	no	60100
KLEKEEEEGISQEppSSEEEQ	19	High mobility group protein HMG-I/HMG-Y	Ser 102	HMGA1	HEK_Rep3_2_fr11.raw	11	9004	799.647	0.28	3	34.65	3	no	46500
RVSSppSRSVSGSPEPAAK	17	Serine/arginine repetitive matrix protein 1	Ser 750	SRRM1	HEK_Rep3_2_fr2.raw	2	6076	621.278	-0.74	3	28	1	no	84200
RVSSSRppSVSGSPEPAAK	17	Serine/arginine repetitive matrix protein 1	Ser 752	SRRM1	HEK_Rep3_2_fr2.raw	2	5468	621.278	-0.05	3	26.48	1	no	117000
ATVTPppSPVKGK	11	Nuclear ubiquitous casein and cyclin-dependent kinase substrate 1	Ser 181	NUCKS1	HEK_Rep3_2_fr3.raw	3	7814	622.788	0.22	2	33.02	3	no	56100
AKppSPTPSPSPPRNSDQEGGGK	21	Serine/arginine repetitive matrix protein 1	Ser 791	SRRM1	HEK_Rep3_2_fr4.raw	4	5162	751.99	1.25	3	26.81	2	no	335000
AKSPTPppSPSPPRNSDQEGGGK	21	Serine/arginine repetitive matrix protein 1	Ser 795	SRRM1	HEK_Rep3_2_fr4.raw	4	5670	751.989	-0.46	3	28.44	2	no	36800
AKSPTPSPppSPPRNSDQEGGGK	21	Serine/arginine repetitive matrix protein 1	Ser 797	SRRM1	HEK_Rep3_2_fr5.raw	5	5484	751.989	0.03	3	28.48	2	no	228000
AKSPTPSPSPPRNppSDQEGGGK	21	Serine/arginine repetitive matrix protein 1	Ser 802	SRRM1	HEK_Rep3_2_fr5.raw	5	5066	751.988	-1.43	3	27.04	3	no	117000
AKKPEEESESppSEEGSESEEEAPAGTR	26	Treacle Protein	Ser 273	TCOF1	HEK_Rep3_2_fr6.raw	6	6730	980.385	1.52	3	26.05	2	no	787000
KAPSASDppSDSKADSDGAKPEPVAMAR	26	Hepatoma-derived growth factor-related protein 2	Ser 234	HDGFL2	HEK_Rep3_2_fr6.raw	6	8189	922.055	-0.56	3	28.38	2	M24-Oxidation	444000
REEDSQSppSSEESDSEEEAPAQAKPSGK	27	Treacle Protein	Ser 413	TCOF1	HEK_Rep3_2_fr6.raw	6	6684	1018.73	2.13	3	25.97	2	no	281000
TDHGAEIVYKppSPVVSGDTSPR	21	Microtubule-associated protein tau	Ser 713	MAPT	HEK_Rep3_2_fr6.raw	6	23362	792.35	1.04	3	49.54	2	no	2570000
VVDFGSATYDDEHHSTLVppSTR	21	Dual specifity protein kinase CLK1	Ser 341	CLK1	HEK_Rep3_2_fr6.raw	6	29541	832.677	1.43	3	58.05	2	no	1310000
AAAKAppSESSSSEESSDDDDEEDQK	24	Nucleolar and coiled-body phosphoprotein 1	Ser 124	NOLC1	HEK_Rep3_2_fr7.raw	7	3401	935.677	0.77	3	18.83	1	no	58500
AAAKASESppSSSEESSDDDDEEDQKK	25	Nucleolar and coiled-body phosphoprotein 1	Ser 127	NOLC1	HEK_Rep3_2_fr7.raw	7	3326	935.677	0.96	3	18.57	1	no	2.9
AATTPTRKppSSSSEDSSSDEEEEQK	24	Nucleolar and coiled-body phosphoprotein 1	Ser 264	NOLC1	HEK_Rep3_2_fr7.raw	7	3840	916.026	0.35	3	20.4	3	no	198000
AEKQEDSEppSSEEESDSEEAAASPAQVK	27	Treacle Protein	Ser 764	TCOF1	HEK_Rep3_2_fr7.raw	7	9492	1009.72	0.75	3	36.37	3	no	217000
AKKPEEEppSESSEEGSESEEEAPAGTR	26	Treacle Protein	Ser 270	TCOF1	HEK_Rep3_2_fr7.raw	7	6042	980.38	-3.15	3	27.5	2	no	114000
AKKPEEESESSEEGppSESEEEAPAGTR	26	Treacle Protein	Ser 277	TCOF1	HEK_Rep3_2_fr7.raw	7	5586	980.385	1.71	3	26.03	2	no	63000
CPEILSDESppSSDEDEKK	17	Protein DEK	Ser 231	DEK	HEK_Rep3_2_fr7.raw	7	12065	709.929	0.74	3	42.7	2	C1-Carbamidomethyl	66100
EEDSQSppSSEESDSEEEAPAQAKPSGK	26	Treacle Protein	Ser 413	TCOF1	HEK_Rep3_2_fr7.raw	7	6057	966.695	-0.45	3	27.6	3	no	82400
ESEDKPEIEDVGppSDEEEEKKDGDK	24	Heat shock protein HSP 90-alpha	Ser 263	HSP90AA1	HEK_Rep3_2_fr7.raw	7	9806	966.045	1	3	37.17	4	no	82100
GKAESSNppSSSSDDSSEEEEEKLK	23	Nucleolar and coiled-body phosphoprotein 1	Ser 519	NOLC1	HEK_Rep3_2_fr7.raw	7	6277	873.668	0.9	3	28.3	2	no	131000
KAAESSSDppSSDSDSSEDDEAPSKPAGTTK	29	Nucleolar and coiled-body phosphoprotein 1	Ser 365	NOLC1	HEK_Rep3_2_fr7.raw	7	4957	1016.06	-1.3	3	23.87	3	no	51300
KEppSESEDSSDDEPLIK	16	Protein DEK	Ser 301	DEK	HEK_Rep3_2_fr7.raw	7	13304	984.374	0.5	2	45.79	2	no	527000
KKASSSDSEDppSSEEEEEVQGPPAK	24	Nucleolar and coiled-body phosphoprotein 1	Ser 90	NOLC1	HEK_Rep3_2_fr7.raw	7	7087	904.026	-0.45	3	30.51	2	no	419000
KPKPERPPSSSppSSDSDSDEVDR	22	Hepatoma-derived growth factor-related protein 2	Ser 302	HDGFL2	HEK_Rep3_2_fr7.raw	7	5135	854.685	0.45	3	24.41	3	no	33700
QKSDAEEDGGTVppSQEEEDRKPK	22	Calnexin	Ser 564	CANX	HEK_Rep3_2_fr7.raw	7	6081	869.017	0.89	3	27.71	2	Q1-Gln->pyro-Glu	247000
REEDSQSSppSEESDSEEEAPAQAKPSGK	27	Treacle Protein	Ser 414	TCOF1	HEK_Rep3_2_fr7.raw	7	5696	1018.73	0.64	3	26.49	2	no	57600
VMLGEppTNPADSKPGTIR	17	Nucleoside diphosphate kinase A (NME1/2)	Thr 94	NME1/NME2	HEK_Rep3_2_fr7.raw	7	14343	654.62	0.02	3	48.08	1	M2-Oxidation	78100
YppSGAYGASVSDEELK	15	MICOS complex subunit MIC19	Ser 50	CHCHD3	HEK_Rep3_2_fr7.raw	7	17084	868.329	0.2	2	53.99	3	no	243000
AAAKAppSESSSSEESSDDDDEEDQK	24	Nucleolar and coiled-body phosphoprotein 1	Ser 124	NOLC1	HEK_Rep3_2_fr8.raw	8	3636	892.979	0.62	3	19.76	2	no	40100
AGKPEEDSEppSSSEESSDSEEETPAAK	26	Treacle Protein	Ser 341	TCOF1	HEK_Rep3_2_fr8.raw	8	5674	958.02	0.02	3	27.12	1	no	84400
IACDEEFSDppSEDEGEGGRR	19	Histone deacetylase 2	Ser 424	HDAC2	HEK_Rep3_2_fr8.raw	8	9477	773.271	1.95	3	38.63	2	C3-Carbamidomethyl	37400
IEDVGppSDEEDDSGKDKK	17	Heat shock protein HSP 90-beta	Ser 255	HSP90AB1	HEK_Rep3_2_fr8.raw	8	5383	675.924	0.52	3	25.87	2	no	201000
SLGLSLppSGGDQEDAGR	16	N-acetyl-D-glucosamine kinase	Ser 76	NAGK	HEK_Rep3_2_fr8.raw	8	18354	861.343	0.63	2	63.88	1	no	132000
IEDVGppSDEEDDSGKDK	16	Heat shock protein HSP 90-beta	Ser 255	HSP90AB1	HEK_Rep3_2_fr9.raw	9	6617	633.226	0	3	28.38	2	no	54500
INSppSGESGDESDEFLQSR	18	Eukaryotic translation initiation factor 5B	Ser 183	EIF5B	HEK_Rep3_2_fr9.raw	9	15615	1058.89	-0.08	2	54.06	1	no	56600
KLEKEEEEGIppSQESSEEEQ	19	High mobility group protein HMG-I/HMG-Y	Ser 99	HMGA1	HEK_Rep3_2_fr9.raw	9	8406	799.648	1.28	3	33.81	2	no	56400
KVEEEQEADEEDVppSEEEAESK	21	Thioredoxin-related transmembrane protein 1	Ser 247	TXNDC1	HEK_Rep3_2_fr9.raw	9	8405	866.658	2.5	3	33.79	1	no	26900
TASSppSDSEEDPEALEK	16	Protein KRI1 homolog	Ser 95	KRI1	HEK_Rep3_2_fr9.raw	9	10457	927.832	0.44	2	39.71	3	no	46100
