## Supplementary material for "Pyrophosphoproteomics: extensive protein pyrophosphorylation revealed in human cell lines": table S5

### Sheet: Tabelle1
	GN	Position	Residues	Peptide sequence	origin	File name	Enrichment	Scan number	Error (+/- ppm)	Mass (m/z) [Da]	Charge state	Retention time min	(-178) loss in top 3 CID signals?	Co-occuring PTMS	Intensity (PD)
	IWS1	Ser287	26	ISDSESEDPPRNQAppSDSENEELPKPR	IP6K1 KO HEK cells	IWS1_KA.raw	pulldown after Co-OE with active IP6K1, LPP treatment	11906	1.8	1029.43	3	38.04	2	no	417000
new site	IWS1	Ser82	27	GHHVTDSENDEPLNLNASDppSESEELHR	IP6K1 KO HEK cells	IWS1_KA.raw	pulldown after Co-OE with active IP6K1, LPP treatment	18548	1.07	1064.42	3	51.22	2	no	816900
	NOLC1	Ser132	26	ASESSSSEEppSSDDDDEEDQKKQPVQK	IP6K1 KO HEK cells	NOLC1_KA.raw	pulldown after Co-OE with active IP6K1, LPP treatment	4063	0.73	761.79	4	22.57	2	no	387800
	NOLC1	Ser267	21	KSSSppSEDSSSDEEEEQKKPMK	IP6K1 KO HEK cells	NOLC1_KA.raw	pulldown after Co-OE with active IP6K1, LPP treatment	3745	1.66	844.661	3	21.58	2	no	688300
	NOLC1	Ser270	21	KSSSSEDppSSSDEEEEQKKPMK	IP6K1 KO HEK cells	NOLC1_KA.raw	pulldown after Co-OE with active IP6K1, LPP treatment	3643	1.66	844.661	3	21.21	2	no	296500
	NOLC1	Ser365	29	KAAESSSDppSSDSDSSEDDEAPSKPAGTTK	IP6K1 KO HEK cells	NOLC1_KA.raw	pulldown after Co-OE with active IP6K1, LPP treatment	5052	2.5	1016.05	3	25.33	1	no	2565000
	NOLC1	Ser366	28	AAESSSDSppSDSDSSEDDEAPSKPAGTTK	IP6K1 KO HEK cells	NOLC1_KA.raw	pulldown after Co-OE with active IP6K1, LPP treatment	5002	3.03	973.356	3	29.27	3	no	396000
	NOLC1	Ser90	24	KASSSDSEDppSSEEEEEVQGPPAKK	IP6K1 KO HEK cells	NOLC1_KA.raw	pulldown after Co-OE with active IP6K1, LPP treatment	7036	4.91	904.022	3	30.32	2	no	801100
new site	TCOF1	Ser272	24	KPEEESEppSSEEGSESEEEAPAGTR	IP6K1 KO HEK cells	TCOF1_KA.raw	pulldown after Co-OE with active IP6K1, LPP treatment	6959	2.27	914.004	3	34.75	2	no	5422000
new site	TCOF1	Ser343	26	AGKPEEDSESSppSEESSDSEEETPAAK	IP6K1 KO HEK cells	TCOF1_KA.raw	pulldown after Co-OE with active IP6K1, LPP treatment	6122	1.89	958.018	3	32.18	1	no	13960000
	TCOF1	Ser347	26	AGKPEEDSESSSEESppSDSEEETPAAK	IP6K1 KO HEK cells	TCOF1_KA.raw	pulldown after Co-OE with active IP6K1, LPP treatment	5914	1.64	958.018	3	31.54	3	no	7260000
	TCOF1	Ser413	32	AQAGKREEDSQSppSSEESDSEEEAPAQAKPSGK	IP6K1 KO HEK cells	TCOF1_KA.raw	pulldown after Co-OE with active IP6K1, LPP treatment	5528	2.83	1170.48	3	30.3	3	no	3824000
	TCOF1	Ser413	27	REEDSQSppSSEESDSEEEAPAQAKPSGK	IP6K1 KO HEK cells	TCOF1_KA.raw	pulldown after Co-OE with active IP6K1, LPP treatment	6262	2	1018.73	3	32.62	3	no	8665000
	TCOF1	Ser417	32	AQAGKREEDSQSSSEEppSDSEEEAPAQAKPSGK	IP6K1 KO HEK cells	TCOF1_KA.raw	pulldown after Co-OE with active IP6K1, LPP treatment	5142	3.34	878.108	4	29.26	2	no	2704000
	TCOF1	Ser417	27	REEDSQSSSEEppSDSEEEAPAQAKPSGK	IP6K1 KO HEK cells	TCOF1_KA.raw	pulldown after Co-OE with active IP6K1, LPP treatment	5942	1.16	1018.73	3	31.62	2	no	4242000
new site	TCOF1	Ser611	37	AEKPMDNSESSEESppSDSADSEEAPAAMTAAQAKPALK	IP6K1 KO HEK cells	TCOF1_KA.raw	pulldown after Co-OE with active IP6K1, LPP treatment	13515	4.66	989.9	4	50.77	2	M27 Oxidation	1171000
	TCOF1	Ser764	27	AEKQEDSEppSSEEESDSEEAAASPAQVK	IP6K1 KO HEK cells	TCOF1_KA.raw	pulldown after Co-OE with active IP6K1, LPP treatment	9650	2.51	1009.72	3	41.78	3	no	3680000
new site	TCOF1	Ser769	27	AEKQEDSESSEEEppSDSEEAAASPAQVK	IP6K1 KO HEK cells	TCOF1_KA.raw	pulldown after Co-OE with active IP6K1, LPP treatment	8943	0.76	1009.72	3	40.16	1	no	400000
